# SOX10 and microRNAs: decoding their interplay in regulating melanoma plasticity

**DOI:** 10.1101/2024.10.09.617381

**Authors:** Xin Lai, Chunyan Luan, Zhesi Zhang, Anja Wessely, Markus V. Heppt, Carola Berking, Julio Vera

## Abstract

Recent studies show that the dysregulation of the transcription factor SOX10 is essential for development and progression of melanoma. MicroRNAs (miRNAs) can regulate the expression of transcription factors at the post-transcriptional level. The interactions between SOX10 and its targeting miRNAs form network motifs such as feedforward and feedback loops. Such motifs can result in non-linear dynamics in gene expression levels, therefore playing a crucial role in regulating tumor proliferation and metastasis as well as tumor’s responses to therapies. Here, we reviewed and discussed the intricate interplay between SOX10 and miRNAs in melanoma biology including melanogenesis, phenotype switch, and therapy resistance. Additionally, we investigated the gene regulatory interactions in melanoma, identifying crucial network motifs that involve both SOX10 and miRNAs. We also analyzed the expression levels of the components within these motifs. From a control theory perspective, we explained how these dynamics are linked to the phenotypic plasticity of melanoma cells. In summary, we underscored the importance of employing a data-driven network biology approach to elucidate the complex regulatory mechanisms and identify driver network motifs within the melanoma network. This methodology facilitates a deeper understanding of the regulation of SOX10 by miRNAs in melanoma. The insight gained could potentially contribute to the development of miRNA-based treatments for SOX10, thereby enhancing the clinical management of this malignancy.
