## Supplementary Tables S1-S3 for "SOX10 and microRNAs: decoding their interplay in regulating melanoma plasticity"

### Sheet: Intro
Supplementary Tables S1-S3
Table S1 presents a comprehensive list of references utilized for the annotation of the molecular interactions depicted in Figure 1. Reaction_ID: This is the unique identifier for a given reaction. It can be enabled by navigating to "View" and then selecting "Show reaction ID" in CellDesigner. It should be noted that the reaction ID is not continuous, as some edges were deleted (i.e. re20, re70, …
Table S2 presents the node degree of transcription factors (TFs) and protein-coding genes (PCGs) for drawing Figure S1. SOX10 is highlighted.
Table S3 contains the identified three-node network motifs comprising SOX10 and miRNAs. The two motifs discussed in the main text are highlighted.

### Sheet: Table S1
Reaction_ID	Ref1	Ref2	Ref3	Ref4	Ref5
re1	Verfaillie, A. et al. Decoding the regulatory landscape of melanoma reveals TEADS as regulators of the invasive cell state. Nat Commun 6, 6683 (2015).
re2	Tsubaki, M. et al. Activation of NF-κB by the RANKL/RANK system up-regulates snail and twist expressions and induces epithelial-to-mesenchymal transition in mammary tumor cell lines. J Exp Clin Cancer Res 32, 62 (2013).
re3	Lin, K. et al. The Role of B-RAF Mutations in Melanoma and the Induction of EMT via Dysregulation of the NF-κB/Snail/RKIP/PTEN Circuit. Genes Cancer 1, 409–420 (2010).
re4	Vargas-Ibarra, D. et al. Regulation of MAPK ERK1/2 Signaling by Phosphorylation: Implications in Physiological and Pathological Contexts. in Post-Translational Modifications in Cellular Functions and Diseases (IntechOpen, 2021). doi:10.5772/intechopen.97061.
re5	Luan, W. et al. Long non-coding RNA MALAT1 acts as a competing endogenous RNA to promote malignant melanoma growth and metastasis by sponging miR-22. Oncotarget 7, 63901–63912 (2016)	Noori, J., Sharifi, M. & Haghjooy Javanmard, S. miR-30a Inhibits Melanoma Tumor Metastasis by Targeting the E-cadherin and Zinc Finger E-box Binding Homeobox 2. Adv Biomed Res 7, 143 (2018).
re6	Vargas-Ibarra, D. et al. Regulation of MAPK ERK1/2 Signaling by Phosphorylation: Implications in Physiological and Pathological Contexts. in Post-Translational Modifications in Cellular Functions and Diseases (IntechOpen, 2021). doi:10.5772/intechopen.97061.
re7	Glaviano, A. et al. PI3K/AKT/mTOR signaling transduction pathway and targeted therapies in cancer. Mol Cancer 22, 138 (2023).
re8	Glaviano, A. et al. PI3K/AKT/mTOR signaling transduction pathway and targeted therapies in cancer. Mol Cancer 22, 138 (2023).
re9	Huang, D., Wang, F., Wu, W., Lian, C. & Liu, E. MicroRNA-429 inhibits cancer cell proliferation and migration by targeting the AKT1 in melanoma. Cancer Biomark 26, 63–68 (2019).
re10	Tudrej, K. B., Czepielewska, E. & Kozłowska-Wojciechowska, M. SOX10-MITF pathway activity in melanoma cells. Arch Med Sci 13, 1493–1503 (2017).
re11	Vízkeleti, L. et al. The role of CCND1 alterations during the progression of cutaneous malignant melanoma. Tumour Biol 33, 2189–2199 (2012).
re12	Tudrej, K. B., Czepielewska, E. & Kozłowska-Wojciechowska, M. SOX10-MITF pathway activity in melanoma cells. Arch Med Sci 13, 1493–1503 (2017).
re13	Gelmi, M. C., Houtzagers, L. E., Strub, T., Krossa, I. & Jager, M. J. MITF in Normal Melanocytes, Cutaneous and Uveal Melanoma: A Delicate Balance. Int J Mol Sci 23, 6001 (2022).
re14	Chen, J. et al. MicroRNA-193b represses cell proliferation and regulates cyclin D1 in melanoma. Am J Pathol 176, 2520–2529 (2010).	Schultz, J., Lorenz, P., Gross, G., Ibrahim, S. & Kunz, M. MicroRNA let-7b targets important cell cycle molecules in malignant melanoma cells and interferes with anchorage-independent growth. Cell Res 18, 549–557 (2008).
re15	Karami Fath, M. et al. Current understanding of epigenetics role in melanoma treatment and resistance. Cancer Cell Int 22, 313 (2022).
re16	Lin, J. Y. & Fisher, D. E. Melanocyte biology and skin pigmentation. Nature 445, 843–850 (2007).	D’Mello, S. A. N., Finlay, G. J., Baguley, B. C. & Askarian-Amiri, M. E. Signaling Pathways in Melanogenesis. Int J Mol Sci 17, 1144 (2016).	Nasti, T. H. & Timares, L. MC1R, eumelanin and pheomelanin: their role in determining the susceptibility to skin cancer. Photochem Photobiol 91, 188–200 (2015).
re17	Shakhova, O. et al. Antagonistic cross-regulation between Sox9 and Sox10 controls an anti-tumorigenic program in melanoma. PLoS Genet 11, e1004877 (2015).	Shakhova, O. et al. Sox10 promotes the formation and maintenance of giant congenital naevi and melanoma. Nat Cell Biol 14, 882–890 (2012).
re18	Kawakami, A. & Fisher, D. E. The master role of microphthalmia-associated transcription factor in melanocyte and melanoma biology. Lab Invest 97, 649–656 (2017).
re19	Kawakami, A. & Fisher, D. E. The master role of microphthalmia-associated transcription factor in melanocyte and melanoma biology. Lab Invest 97, 649–656 (2017).
re21	Zheng, Y. et al. The miR-31-SOX10 axis regulates tumor growth and chemotherapy resistance of melanoma via PI3K/AKT pathway. Biochem Biophys Res Commun 503, 2451–2458 (2018).	Tang,Y. and Cao,Y. (2022) Curcumin inhibits the growth and metastasis of melanoma via miR-222-3p /SOX10/notch axis. Dis. Markers, 2022, 3129781–3129781.
re22	Noguchi, S. et al. Analysis of microRNA-203 function in CREB/MITF/RAB27a pathway: comparison between canine and human melanoma cells. Vet Comp Oncol 14, 384–394 (2016).
re23	Bemis, L. T. et al. MicroRNA-137 targets microphthalmia-associated transcription factor in melanoma cell lines. Cancer Res 68, 1362–1368 (2008).	Haflidadóttir, B. S., Bergsteinsdóttir, K., Praetorius, C. & Steingrímsson, E. miR-148 regulates Mitf in melanoma cells. PLoS One 5, e11574 (2010).	Qian, H., Yang, C. & Yang, Y. MicroRNA-26a inhibits the growth and invasiveness of malignant melanoma and directly targets on MITF gene. Cell Death Discov 3, 17028 (2017).	Segura, M. F. et al. Aberrant miR-182 expression promotes melanoma metastasis by repressing FOXO3 and microphthalmia-associated transcription factor. Proc Natl Acad Sci U S A 106, 1814–1819 (2009).	Arts, N. et al. microRNA-155, induced by interleukin-1ß, represses the expression of microphthalmia-associated transcription factor (MITF-M) in melanoma cells. PLoS One 10, e0122517 (2015).
re24	Liu, S.-M., Lu, J., Lee, H.-C., Chung, F.-H. & Ma, N. miR-524-5p suppresses the growth of oncogenic BRAF melanoma by targeting BRAF and ERK2. Oncotarget 5, 9444–9459 (2014).
re25	Liu, S.-M., Lu, J., Lee, H.-C., Chung, F.-H. & Ma, N. miR-524-5p suppresses the growth of oncogenic BRAF melanoma by targeting BRAF and ERK2. Oncotarget 5, 9444–9459 (2014).	Fattore, L. et al. miR-579-3p controls melanoma progression and resistance to target therapy. Proc Natl Acad Sci U S A 113, E5005-5013 (2016).
re26	Liu, S. et al. MicroRNA-9 up-regulates E-cadherin through inhibition of NF-κB1-Snail1 pathway in melanoma. J Pathol 226, 61–72 (2012).
re27	Segura, M. F. et al. Aberrant miR-182 expression promotes melanoma metastasis by repressing FOXO3 and microphthalmia-associated transcription factor. Proc Natl Acad Sci U S A 106, 1814–1819 (2009).
re28	D’Mello, S. A. N., Finlay, G. J., Baguley, B. C. & Askarian-Amiri, M. E. Signaling Pathways in Melanogenesis. Int J Mol Sci 17, 1144 (2016).	Nasti, T. H. & Timares, L. MC1R, eumelanin and pheomelanin: their role in determining the susceptibility to skin cancer. Photochem Photobiol 91, 188–200 (2015).
re29	Zhu, S. et al. A genomic screen identifies TYRO3 as a MITF regulator in melanoma. Proc Natl Acad Sci U S A 106, 17025–17030 (2009).
re30	Dong, Z. et al. FOXO3a-interacting proteins’ involvement in cancer: a review. Mol Biol Rep 51, 196 (2024).
re31	McGill, G. G. et al. Bcl2 regulation by the melanocyte master regulator Mitf modulates lineage survival and melanoma cell viability. Cell 109, 707–718 (2002).
re32	Yao, Y., Zhang, Q., Li, Z. & Zhang, H. MDM2: current research status and prospects of tumor treatment. Cancer Cell Int 24, 170 (2024).
re33	Sun, D., Qian, H., Li, J. & Xing, P. Targeting MDM2 in malignancies is a promising strategy for overcoming resistance to anticancer immunotherapy. J Biomed Sci 31, 17 (2024).
re34	Fattore, L. et al. miR-579-3p controls melanoma progression and resistance to target therapy. Proc Natl Acad Sci U S A 113, E5005-5013 (2016).	Dar, A. A. et al. The role of miR-18b in MDM2-p53 pathway signaling and melanoma progression. J Natl Cancer Inst 105, 433–442 (2013).
re35	Tudrej, K. B., Czepielewska, E. & Kozłowska-Wojciechowska, M. SOX10-MITF pathway activity in melanoma cells. Arch Med Sci 13, 1493–1503 (2017).
re36	Madonna, G., Ullman, C. D., Gentilcore, G., Palmieri, G. & Ascierto, P. A. NF-κB as potential target in the treatment of melanoma. J Transl Med 10, 53 (2012).
re37	Dan, H. C. et al. Akt-dependent regulation of NF-{kappa}B is controlled by mTOR and Raptor in association with IKK. Genes Dev 22, 1490–1500 (2008).
re38	Sun, X. et al. miR-7 reverses the resistance to BRAFi in melanoma by targeting EGFR/IGF-1R/CRAF and inhibiting the MAPK and PI3K/AKT signaling pathways. Oncotarget 7, 53558–53570 (2016).	Sun, C. et al. Reversible and adaptive resistance to BRAF(V600E) inhibition in melanoma. Nature 508, 118–122 (2014).
re39	Kreß, J. K. C., Jessen, C., Marquardt, A., Hufnagel, A. & Meierjohann, S. NRF2 Enables EGFR Signaling in Melanoma Cells. Int J Mol Sci 22, 3803 (2021).
re40
re41	Yan, C. et al. Novel induction of CD40 expression by tumor cells with RAS/RAF/PI3K pathway inhibition augments response to checkpoint blockade. Mol Cancer 20, 85 (2021).
re42	Vargas-Ibarra, D. et al. Regulation of MAPK ERK1/2 Signaling by Phosphorylation: Implications in Physiological and Pathological Contexts. in Post-Translational Modifications in Cellular Functions and Diseases (IntechOpen, 2021). doi:10.5772/intechopen.97061.
re43	Guin, S. & Theodorescu, D. The RAS-RAL axis in cancer: evidence for mutation-specific selectivity in non-small cell lung cancer. Acta Pharmacol Sin 36, 291–297 (2015).
re44	Gildea, J. J., Harding, M. A., Seraj, M. J., Gulding, K. M. & Theodorescu, D. The role of Ral A in epidermal growth factor receptor-regulated cell motility. Cancer Res 62, 982–985 (2002).	Shirakawa, R. & Horiuchi, H. Ral GTPases: crucial mediators of exocytosis and tumourigenesis. J Biochem 157, 285–299 (2015).
re45	Richardson, D. S., Spehar, J. M., Han, D. T., Chakravarthy, P. A. & Sizemore, S. T. The RAL Enigma: Distinct Roles of RALA and RALB in Cancer. Cells 11, 1645 (2022).
re46	Wen, Q. et al. Regeneration of spinal motor axons: Negative regulation by Celsr2 implicating Cdc42/Rac1 and JNK/c-Jun signaling. 2021.01.20.427520 Preprint at https://doi.org/10.1101/2021.01.20.427520 (2021).
re47	Kaempchen, K., Mielke, K., Utermark, T., Langmesser, S. & Hanemann, C. O. Upregulation of the Rac1/JNK signaling pathway in primary human schwannoma cells. Hum Mol Genet 12, 1211–1221 (2003).
re48	Haass, N. K. JNK-ERK signalling in melanoma: rewired or entangled? Br J Dermatol 175, 1139–1140 (2016).
re49	Lin, X. et al. Cooperation of MLL1 and Jun in controlling H3K4me3 on enhancers in colorectal cancer. Genome Biol 24, 268 (2023).
re50	Miethe, J., Schwartz, C., Wottrich, K., Wenning, D. & Klempnauer, K. H. Crosstalk between Myc and activating transcription factor 2 (ATF2): Myc prolongs the half-life and induces phosphorylation of ATF2. Oncogene 20, 8116–8124 (2001).
re51	Seviour, E. G. et al. Functional proteomics identifies miRNAs to target a p27/Myc/phospho-Rb signature in breast and ovarian cancer. Oncogene 35, 691–701 (2016).
re52	Karin, M. & Gallagher, E. From JNK to pay dirt: jun kinases, their biochemistry, physiology and clinical importance. IUBMB Life 57, 283–295 (2005).
re53	Kirsch, K. et al. Co-regulation of the transcription controlling ATF2 phosphoswitch by JNK and p38. Nat Commun 11, 5769 (2020).
re54	Kang, J.-H. et al. Upregulation of rat Ccnd1 gene by exendin-4 in pancreatic beta cell line INS-1: interaction of early growth response-1 with cis-regulatory element. Diabetologia 49, 969–979 (2006).
re55	Cao, L., Zhang, P., Li, J. & Wu, M. LAST, a c-Myc-inducible long noncoding RNA, cooperates with CNBP to promote CCND1 mRNA stability in human cells. Elife 6, e30433 (2017).
re56	Glaviano, A. et al. PI3K/AKT/mTOR signaling transduction pathway and targeted therapies in cancer. Mol Cancer 22, 138 (2023).
re57	Tudrej, K. B., Czepielewska, E. & Kozłowska-Wojciechowska, M. SOX10-MITF pathway activity in melanoma cells. Arch Med Sci 13, 1493–1503 (2017).
re58	Anvekar, R. A., Asciolla, J. J., Missert, D. J. & Chipuk, J. E. Born to be alive: a role for the BCL-2 family in melanoma tumor cell survival, apoptosis, and treatment. Front Oncol 1, 34, fonc.2011.00034 (2011).
re59	Wagenseller, A. G. et al. MicroRNAs induced in melanoma treated with combination targeted therapy of Temsirolimus and Bevacizumab. J Transl Med 11, 218 (2013).
re60	Kappelmann, M., Kuphal, S., Meister, G., Vardimon, L. & Bosserhoff, A.-K. MicroRNA miR-125b controls melanoma progression by direct regulation of c-Jun protein expression. Oncogene 32, 2984–2991 (2013).
re61	Shakhova, O. et al. Sox10 promotes the formation and maintenance of giant congenital naevi and melanoma. Nat Cell Biol 14, 882–890 (2012).
re62	Rönnstrand, L. & Phung, B. Enhanced SOX10 and KIT expression in cutaneous melanoma. Med Oncol 30, 648 (2013).
re63	Siemens, H., Jackstadt, R., Kaller, M. & Hermeking, H. Repression of c-Kit by p53 is mediated by miR-34 and is associated with reduced chemoresistance, migration and stemness. Oncotarget 4, 1399–1415 (2013).	Felicetti, F. et al. Exosome-mediated transfer of miR-222 is sufficient to increase tumor malignancy in melanoma. J Transl Med 14, 56 (2016).	Felicetti, F. et al. The promyelocytic leukemia zinc finger-microRNA-221/-222 pathway controls melanoma progression through multiple oncogenic mechanisms. Cancer Res 68, 2745–2754 (2008).	Garofalo, M., Quintavalle, C., Romano, G., Croce, C. M. & Condorelli, G. miR221/222 in cancer: their role in tumor progression and response to therapy. Curr Mol Med 12, 27–33 (2012).
re64	Glaviano, A. et al. PI3K/AKT/mTOR signaling transduction pathway and targeted therapies in cancer. Mol Cancer 22, 138 (2023).
re65	Graf, S. A., Busch, C., Bosserhoff, A.-K., Besch, R. & Berking, C. SOX10 promotes melanoma cell invasion by regulating melanoma inhibitory activity. J Invest Dermatol 134, 2212–2220 (2014).
re66	Zhu, S. et al. A genomic screen identifies TYRO3 as a MITF regulator in melanoma. Proc Natl Acad Sci U S A 106, 17025–17030 (2009).
re67	Lee, C.-W. et al. Nestin depletion induces melanoma matrix metalloproteinases and invasion. Lab Invest 94, 1382–1395 (2014).
re68	Schmidt, J. & Bosserhoff, A.-K. Processing of MIA protein during melanoma cell migration. Int J Cancer 125, 1587–1594 (2009).
re69	Venkatraman, S. et al. Targeting MYC at the intersection between cancer metabolism and oncoimmunology. Front Immunol 15, 1324045 (2024).
re71	D’Mello, S. A. N., Finlay, G. J., Baguley, B. C. & Askarian-Amiri, M. E. Signaling Pathways in Melanogenesis. Int J Mol Sci 17, 1144 (2016).
re72	D’Mello, S. A. N., Finlay, G. J., Baguley, B. C. & Askarian-Amiri, M. E. Signaling Pathways in Melanogenesis. Int J Mol Sci 17, 1144 (2016).
re73	Potterf, S. B., Furumura, M., Dunn, K. J., Arnheiter, H. & Pavan, W. J. Transcription factor hierarchy in Waardenburg syndrome: regulation of MITF expression by SOX10 and PAX3. Hum Genet 107, 1–6 (2000).
re75	Tudrej, K. B., Czepielewska, E. & Kozłowska-Wojciechowska, M. SOX10-MITF pathway activity in melanoma cells. Arch Med Sci 13, 1493–1503 (2017).
re76	Pastwińska, J., Karaś, K., Karwaciak, I. & Ratajewski, M. Targeting EGFR in melanoma - The sea of possibilities to overcome drug resistance. Biochim Biophys Acta Rev Cancer 1877, 188754 (2022)

### Sheet: Table S2
gene_symbol	biotype	degree
TCF7L2	TF	579
SOX10	TF	513
OLIG2	TF	454
CDKN1A	TF	346
MDM2	TF	211
PURB	TF	182
SOX4	TF	173
BCL2L1	PCG	163
PTEN	TF	159
MYC	TF	157
ZBTB18	TF	157
BACH1	TF	148
KREMEN1	PCG	144
E2F3	TF	140
SPRY4	PCG	139
NFIX	TF	135
KDM6B	PCG	135
GLUL	PCG	128
HIF1A	TF	122
SPRED1	PCG	121
PLEKHA1	PCG	120
NCOA3	TF	117
MAFK	TF	116
BMPR1A	TF	115
SOX9	TF	115
NR3C1	TF	113
ACTB	PCG	111
TBL1XR1	PCG	111
HHIP	PCG	110
SLC25A33	PCG	108
COL1A1	PCG	106
NFIB	TF	105
ARID1A	TF	105
WAC	PCG	104
GRB2	PCG	103
SRF	TF	98
ID4	TF	97
QKI	PCG	96
SMAD5	TF	94
MYRF	TF	93
ATP1B3	PCG	93
APP	PCG	91
LIMD1	PCG	91
BTG1	PCG	91
RBPJ	TF	89
GFPT1	PCG	89
SMAD2	TF	88
PARP1	TF	88
NCS1	PCG	88
FRS2	PCG	88
DDIT4	PCG	88
GATAD2B	TF	86
RDH10	PCG	85
SH3GLB1	PCG	85
KLF7	TF	83
E2F6	TF	83
WNT7B	PCG	83
VLDLR	PCG	83
BIRC5	PCG	83
PDPK1	PCG	81
LMNB1	PCG	81
TRA2B	PCG	80
PRICKLE1	PCG	80
RAC1	PCG	79
LAMC1	PCG	79
IPO9	PCG	77
RBFOX2	PCG	76
THRA	TF	75
FURIN	PCG	73
PIK3R1	PCG	73
PARD3	PCG	72
SF1	PCG	72
FGFR1	PCG	70
NCOR2	TF	69
CRTAP	PCG	69
PDGFRA	PCG	67
NKD1	PCG	67
SALL1	TF	67
CEBPB	TF	66
BMPR2	PCG	66
CACNA1A	PCG	65
PTPRJ	PCG	65
CAV1	PCG	65
CTNND1	PCG	65
SPOP	PCG	65
SMAD3	TF	64
PMEPA1	PCG	64
SGK1	TF	64
ADD1	PCG	63
CDH6	PCG	62
SMAD7	TF	62
SREBF1	TF	61
HEXA	PCG	61
MAPK8	TF	61
NOTCH1	TF	60
FIG4	PCG	60
RNF111	PCG	59
VDAC2	PCG	59
CTNNB1	TF	58
TCF3	TF	58
DPYSL2	PCG	58
PLCG1	PCG	57
MYCN	TF	56
MTF2	TF	55
GJB1	PCG	55
SURF6	PCG	54
AKT3	PCG	54
KCND3	PCG	53
NFASC	PCG	53
CADM1	PCG	53
ELAVL3	PCG	52
PRKCB	TF	52
SPRY1	PCG	52
TLE3	TF	52
SOX11	TF	52
MAF	TF	50
PAFAH1B1	PCG	50
SMARCA5	TF	50
ZEB1	TF	50
SALL3	TF	49
JUN	TF	49
MAP3K7	TF	49
TGFA	PCG	49
PRKCA	PCG	48
SATB1	TF	48
DAB2IP	TF	48
TMEM100	PCG	48
OPHN1	PCG	48
IRS1	PCG	48
IFRD1	PCG	47
COL4A1	PCG	47
HDAC5	TF	47
ROBO1	PCG	47
MARCKS	PCG	47
NFIA	TF	45
EXT1	PCG	45
DUSP10	PCG	44
MORF4L2	PCG	44
MAP3K1	PCG	44
SEMA4D	PCG	44
ACSL6	PCG	43
SOX6	TF	43
GOLGA7	PCG	43
RANBP2	PCG	42
VAV2	PCG	42
POU3F1	TF	42
LRP6	TF	42
JMJD1C	PCG	42
DKK3	PCG	42
ID2	TF	41
FBXL3	PCG	41
ACVR2A	PCG	41
CRTC1	TF	41
BRD4	TF	41
SOX5	TF	40
IRF2	TF	40
KLF4	TF	40
UGT8	PCG	40
EFNB2	PCG	40
VIM	PCG	39
GPR37L1	PCG	39
SREBF2	TF	39
MOG	PCG	39
KCNJ10	PCG	38
TJP1	PCG	38
CSNK1D	PCG	37
COL1A2	PCG	37
MITF	TF	37
ID3	TF	37
GFRA1	PCG	37
SOCS3	PCG	37
DCC	PCG	37
ENPP1	PCG	37
CCR5	PCG	36
PRKG2	PCG	36
ETV6	TF	36
RTN4	PCG	36
NTN1	PCG	36
NFATC2	TF	35
CITED2	TF	35
DIABLO	PCG	35
ATF3	TF	34
S1PR1	PCG	34
HPS4	PCG	34
WNT3	PCG	34
PADI2	PCG	33
MMP16	PCG	33
SEMA5A	PCG	33
APC	PCG	33
LDLRAD4	PCG	33
KIT	TF	33
FGF1	PCG	32
SOX2	TF	32
IRS2	PCG	32
PDPN	PCG	32
TYRP1	PCG	32
KDM5B	TF	32
NFKB1	TF	31
JAG1	PCG	31
MTOR	PCG	31
MBD2	TF	31
UNC5C	PCG	31
AXIN2	PCG	30
TCF4	TF	30
MAPT	PCG	30
CDH2	PCG	30
F11R	PCG	30
NTRK3	PCG	29
CDC42	PCG	29
KLF9	TF	29
TNRC18	PCG	29
CHD1	TF	29
SMAD1	TF	28
XRCC5	PCG	28
VCAN	PCG	28
SIK3	PCG	28
DUSP6	PCG	27
HCN2	PCG	27
CXCL12	PCG	27
TSPAN2	PCG	27
TSG101	PCG	27
NKX2-2	TF	26
MAG	PCG	26
ELAVL4	PCG	26
ATP1A1	PCG	26
WDR1	PCG	26
RCBTB1	PCG	25
POU3F2	TF	25
FOXG1	TF	25
NRXN1	PCG	25
LMBR1	PCG	25
BMP7	TF	25
PLCB1	PCG	25
PIAS1	TF	24
BACE1	PCG	24
XPO1	PCG	24
SPECC1L	PCG	24
RAPGEF2	PCG	23
SLC6A9	PCG	23
HSF2	TF	23
BCAR1	PCG	23
GRIK4	PCG	23
TRIM25	TF	22
BCL6	TF	22
MAPK9	TF	22
PCSK6	TF	22
NDE1	PCG	22
EPHB1	PCG	22
RBBP5	PCG	22
PRRX1	TF	22
ASCL1	TF	21
PLP1	PCG	21
PFN2	PCG	21
CTBP2	TF	21
HAPLN1	PCG	21
MORC3	TF	21
PIK3C3	PCG	20
NCOA2	TF	20
FYN	PCG	20
CACYBP	PCG	20
CASK	PCG	20
MED30	PCG	20
PAK1	PCG	20
PDGFA	PCG	19
FZD1	TF	19
HIPK2	TF	19
NF1	PCG	19
TNR	PCG	19
GAB2	PCG	19
EIF2B1	PCG	18
PRKD1	TF	18
PMP22	PCG	18
EPC2	PCG	18
SEC24B	PCG	18
TLE4	TF	18
SYT4	PCG	18
SMYD2	PCG	18
SLC12A2	PCG	18
RBBP7	TF	18
PIK3CA	PCG	18
GALC	PCG	18
MAPK3	TF	17
FZD3	PCG	17
HES1	TF	17
NRP2	PCG	17
PBX1	TF	17
RERE	TF	17
RASA1	PCG	17
BAG1	TF	17
SIRT3	TF	17
SWAP70	PCG	17
ZFPM1	TF	17
GAB1	PCG	17
ETV5	TF	16
SRC	PCG	16
NFATC1	TF	16
ENPP2	PCG	16
NKX6-2	TF	16
PTCH1	TF	16
WNT7A	PCG	16
MAGI2	PCG	15
CDK2AP1	PCG	15
AEBP2	TF	15
SMURF1	PCG	15
PPID	PCG	15
CDH13	PCG	15
EWSR1	TF	15
ARL2BP	PCG	15
SULF2	PCG	15
KCNK2	PCG	15
PTPRK	PCG	15
SHROOM2	PCG	15
ANO6	PCG	15
TCF12	TF	15
SPRED2	PCG	15
PARK7	TF	14
PPT1	PCG	14
CLDN11	PCG	14
TNKS	PCG	14
ERBB4	PCG	14
SMARCA2	TF	14
PTK2	PCG	14
EDNRA	PCG	14
POU6F1	TF	13
NPAS1	TF	13
NLGN1	PCG	13
SPRY2	PCG	13
MAFB	TF	13
ASF1A	PCG	13
SLC6A1	PCG	13
RBL2	TF	12
ATF2	TF	12
SERINC5	PCG	12
GAS6	TF	12
MEF2A	TF	12
GAP43	PCG	12
TRIP12	PCG	12
NTRK2	PCG	12
EXOC4	PCG	12
MOBP	PCG	12
SEMA3D	PCG	12
DAG1	PCG	12
FABP7	PCG	12
NR4A1	TF	11
ALCAM	PCG	11
RBM14	PCG	11
ODC1	PCG	11
FGFR2	PCG	11
TUBB3	PCG	11
PRKCE	PCG	11
VPS54	PCG	11
ZFPM2	TF	11
ETV1	TF	11
CDKN1C	PCG	10
KMT2E	PCG	10
ITGB4	PCG	10
NCAM1	PCG	10
NAB1	PCG	10
GPD1L	PCG	10
CADM3	PCG	10
ATRN	PCG	10
INPPL1	PCG	10
KIF26A	PCG	10
HTT	PCG	10
SNCA	PCG	9
MEIS2	TF	9
ADCY1	PCG	9
PRMT6	PCG	9
OPA1	PCG	9
RAB5A	PCG	9
KDM1A	TF	9
CNP	PCG	9
HDAC2	TF	9
MBP	PCG	9
PRR5L	PCG	9
CTNNA1	PCG	9
ARL6	PCG	8
EHMT1	PCG	8
SLC1A3	PCG	8
EIF2AK3	PCG	8
BMP4	TF	8
ACTL6A	PCG	8
LINGO1	PCG	8
ERF	TF	8
UCHL1	PCG	8
TCF7L1	TF	8
SCMH1	TF	8
NFKBIZ	TF	8
SPIN1	PCG	8
TLE1	TF	8
ABR	PCG	8
RPTOR	PCG	7
CHD2	TF	7
PKN1	PCG	7
MAGED1	PCG	7
SOX13	TF	7
CDK5RAP2	PCG	7
PTPRZ1	PCG	7
SULF1	PCG	7
DLL1	PCG	7
FRZB	PCG	7
PPP3CA	TF	7
PHB	TF	7
HEY1	TF	7
CAPN2	PCG	7
TFEB	TF	7
NUPR1	PCG	7
EML1	PCG	7
GRID2	PCG	7
TOX3	TF	7
LRP5	TF	6
PRKCZ	TF	6
HES5	TF	6
CSF1R	PCG	6
GRIA2	PCG	6
ALDH1A1	PCG	6
INPP5D	PCG	6
NR2F1	TF	6
SERPINE2	PCG	6
APBB1	PCG	6
BEX1	TF	6
MPDZ	PCG	6
MERTK	PCG	6
HEXB	PCG	6
DLG1	PCG	6
HDAC10	TF	6
ATP1B1	PCG	6
FA2H	PCG	6
SOX8	TF	6
CUX2	TF	6
S100B	PCG	6
STRAP	PCG	6
ARNT2	TF	5
EIF2B3	PCG	5
INHBB	PCG	5
DAB1	PCG	5
BRINP2	PCG	5
TOX	TF	5
PSEN2	PCG	5
DSCAML1	PCG	5
GRIA1	PCG	5
CHD6	TF	5
OPALIN	PCG	5
DCT	PCG	5
DMAP1	TF	5
RNF7	PCG	5
MAP2K5	TF	5
DAGLA	PCG	5
HMG20A	TF	5
GPR17	PCG	5
SCHIP1	PCG	5
PAXIP1	TF	5
CSPG4	PCG	5
NDUFS4	PCG	5
TDRD3	PCG	5
P2RY12	PCG	4
SEMA5B	PCG	4
GNAO1	PCG	4
LMO4	TF	4
MYT1	TF	4
GFRA2	PCG	4
TYR	PCG	4
DCLK1	PCG	4
CHGA	PCG	4
DBI	PCG	4
RTN1	PCG	4
GJB6	PCG	4
KCNA1	PCG	4
NDN	TF	4
BIN1	TF	4
SNTA1	PCG	4
BRINP3	PCG	4
CALCRL	PCG	4
PEX19	PCG	4
DDC	PCG	4
RLBP1	PCG	4
ZNF521	TF	4
MTMR2	PCG	4
CRY1	PCG	4
NPY	PCG	4
CNTN1	PCG	3
BRINP1	PCG	3
GAL3ST1	PCG	3
CTNNA2	PCG	3
GRIK1	PCG	3
THRSP	PCG	3
PLXNB3	TF	3
LARP7	TF	3
GSX1	TF	3
MAL	PCG	3
SRGAP2B	PCG	3
GAD1	PCG	3
CAPN10	PCG	3
NRXN2	PCG	3
XRCC4	PCG	3
GLRB	PCG	3
OLIG1	TF	3
JAM3	PCG	3
TNFRSF19	PCG	3
PICK1	PCG	3
CHRD	PCG	3
CTNND2	PCG	3
EDNRB	PCG	3
LDB3	PCG	2
FABP5	PCG	2
MIA	PCG	1

### Sheet: Table S3
gene1	gene2	gene3
HIF1A	hsa-miR-155-5p	SOX10
HIF1A	hsa-miR-31-5p	SOX10
hsa-miR-31-5p	SOX10	XRCC5
hsa-miR-155-5p	NFKB1	SOX10
hsa-miR-155-5p	NR3C1	SOX10
hsa-miR-155-5p	RBPJ	SOX10
hsa-miR-204-3p	IRF2	SOX10
hsa-miR-31-5p	PARP1	SOX10
hsa-miR-155-5p	NOTCH1	SOX10
hsa-miR-155-5p	SOX10	SOX6
BCL6	hsa-miR-155-5p	SOX10
CEBPB	hsa-miR-155-5p	SOX10
hsa-miR-155-5p	JUN	SOX10
hsa-miR-155-5p	MYC	SOX10
hsa-miR-222-3p	MYC	SOX10
hsa-miR-155-5p	SMAD3	SOX10
ATF2	hsa-miR-204-3p	SOX10
hsa-miR-31-5p	SOX10	SRC
hsa-miR-155-5p	SOX10	TCF4
hsa-miR-155-5p	MITF	SOX10
hsa-miR-155-5p	PTEN	SOX10
hsa-miR-222-3p	PTEN	SOX10
CTNNB1	hsa-miR-155-5p	SOX10
hsa-miR-155-5p	SMAD2	SOX10
HIPK2	hsa-miR-222-3p	SOX10
hsa-miR-155-5p	SMAD5	SOX10
hsa-miR-222-3p	SMAD5	SOX10
hsa-miR-155-5p	SMAD1	SOX10
CDH2	hsa-miR-155-5p	SOX10
hsa-miR-155-5p	SOCS3	SOX10
CDH13	hsa-miR-155-5p	SOX10
hsa-miR-155-5p	PTPRJ	SOX10
hsa-miR-155-5p	INPP5D	SOX10
hsa-miR-155-5p	MEF2A	SOX10
hsa-miR-155-5p	KLF9	SOX10
CSF1R	hsa-miR-155-5p	SOX10
HHIP	hsa-miR-155-5p	SOX10
CDH6	hsa-miR-155-5p	SOX10
hsa-miR-155-5p	SOX10	VAV2
hsa-miR-155-5p	S1PR1	SOX10
BACH1	hsa-miR-155-5p	SOX10
hsa-miR-155-5p	SOX10	SPRED1
hsa-miR-155-5p	RPTOR	SOX10
hsa-miR-155-5p	RAPGEF2	SOX10
hsa-miR-155-5p	MARCKS	SOX10
DAG1	hsa-miR-155-5p	SOX10
GALC	hsa-miR-155-5p	SOX10
hsa-miR-155-5p	PIK3CA	SOX10
hsa-miR-155-5p	SOX10	SPIN1
hsa-miR-155-5p	SOX10	TCF12
CTNND1	hsa-miR-155-5p	SOX10
hsa-miR-155-5p	MORC3	SOX10
CTNNA1	hsa-miR-155-5p	SOX10
hsa-miR-155-5p	SOX10	TLE4
hsa-miR-155-5p	SOX10	XPO1
APC	hsa-miR-155-5p	SOX10
hsa-miR-155-5p	SEC24B	SOX10
hsa-miR-155-5p	ITGB4	SOX10
hsa-miR-155-5p	RAC1	SOX10
hsa-miR-155-5p	KDM1A	SOX10
hsa-miR-155-5p	MMP16	SOX10
hsa-miR-155-5p	MAFB	SOX10
hsa-miR-155-5p	SOX10	TJP1
hsa-miR-155-5p	SOX10	ZBTB18
hsa-miR-155-5p	SOX10	UGT8
hsa-miR-155-5p	PIK3R1	SOX10
hsa-miR-155-5p	SOX10	TYRP1
HES1	hsa-miR-222-3p	SOX10
hsa-miR-222-3p	MDM2	SOX10
APP	hsa-miR-222-3p	SOX10
hsa-miR-222-3p	QKI	SOX10
CDKN1C	hsa-miR-222-3p	SOX10
hsa-miR-222-3p	PARK7	SOX10
AKT3	hsa-miR-222-3p	SOX10
ARID1A	hsa-miR-222-3p	SOX10
DAG1	hsa-miR-222-3p	SOX10
hsa-miR-222-3p	KIT	SOX10
ACTB	hsa-miR-222-3p	SOX10
hsa-miR-222-3p	SOX10	TLE3
hsa-miR-31-5p	PTPRJ	SOX10
FZD3	hsa-miR-31-5p	SOX10
hsa-miR-31-5p	RNF111	SOX10
hsa-miR-31-5p	SOX10	SPRY1
FZD1	hsa-miR-31-5p	SOX10
hsa-miR-31-5p	SOX10	SPRED1
ARID1A	hsa-miR-31-5p	SOX10
hsa-miR-31-5p	SOX10	SPRED2
hsa-miR-31-5p	PEX19	SOX10
hsa-miR-31-5p	RASA1	SOX10
BACE1	hsa-miR-31-5p	SOX10
hsa-miR-31-5p	PRKCE	SOX10
hsa-miR-31-5p	SOX10	SPRY4
hsa-miR-31-5p	MMP16	SOX10
CXCL12	hsa-miR-31-5p	SOX10
GLUL	hsa-miR-204-3p	SOX10
hsa-miR-204-3p	SOX10	TBL1XR1
hsa-miR-204-3p	SOX10	VDAC2
hsa-miR-204-3p	NFASC	SOX10
EXT1	hsa-miR-204-3p	SOX10
